# Unveiling the evolutionary history of lingonberry (*Vaccinium vitis-idaea* L.) through genome sequencing and assembly of European and North American subspecies

**DOI:** 10.1101/2023.10.19.563133

**Authors:** Kaede Hirabayashi, Samir C. Debnath, Gregory L. Owens

## Abstract

Lingonberry (*Vaccinium vitis-idaea* L.) produces tiny red berries that are tart and nutty in flavour. It grows widely in the circumpolar region, including Scandinavia, northern parts of Eurasia, Alaska, and Canada. Although cultivation is currently limited, the plant has a long history of cultural use among indigenous communities. Given its potential as a food source, genomic resources for lingonberry are significantly lacking. To advance genomic knowledge, the genomes for two subspecies of lingonberry (*V. vitis-idaea* ssp. *minus* and ssp. *vitis-idaea* var. ‘Red Candy’) were sequenced and *de novo* assembled into contig-level assemblies. The assemblies were scaffolded using the bilberry genome (*V. myrtillus*) to generate chromosome-anchored reference genome consisting of 12 chromosomes each with total length 548.07 Mbp (contig N50 = 1.17 Mbp, BUSCO (C%) = 96.5%) for ssp. *vitis-idaea*, and 518.70 Mbp (contig N50 = 1.40 Mbp, BUSCO (C%) = 96.9%) for ssp. *minus*. RNA sequencing based gene annotation identified 27,243 genes on the ssp. *vitis-idaea* assembly, and transposable element detection methods found that 45.82% of the genome was repeats. Phylogenetic analysis confirmed that lingonberry is most closely related to bilberry and is more closely related to blueberries than cranberries. Estimates of past effective population size suggested a continuous decline over the past 1–3 MYA, possibly due to the impacts of repeated glacial cycles during Pleistocene leading to frequent population fragmentation. The genomic resource created in this study can be used to identify industry relevant genes (e.g., flavonoid genes), infer phylogeny, and call sequence-level variants (e.g., SNPs) in future research.
