## Supplementary Table for "Unveiling the evolutionary history of lingonberry (*Vaccinium vitis-idaea* L.) through genome sequencing and assembly of European and North American subspecies"

### Sheet: 1_Bilberry_centromere
Chromosome on LC1	Length (bp)	Centromere start	Centromere end
Chr01	46899524	18000000	21000000
Chr02	55732239	19000000	20000000
Chr03	42352093	19900000	21000000
Chr04	48573227	21000000	24000000
Chr05	43929065	21000000	22500000
Chr06	47187867	30000000	34000000
Chr07	42979545	18000000	22000000
Chr08	43866791	19000000	21000000
Chr09	42388640	17000000	19000000
Chr10	40397952	18000000	21000000
Chr11	41428829	15000000	20000000
Chr12	41566430	19000000	20000000

### Sheet: 2_Read_output_ONT
RUN	SAMPLE ID	ORGANISM	Genus	Species	Flow Cell ver.	FLOW CELL TYPE	LIB KIT	# USED (how many times)	# PORES	MinKNOW ver.	DATE sequenced	DURATION (h)	MODE of sequencing	DATA (fast5, GB)	est. BASEPAIR (Gbp)	>Q10 (Gbp)	N50 (kbp)	% duplex	NOTES
1	RedCandy_SREXS_01_May5_2022	Lingonberry	Vaccinium	vitis-idaea var. Red Candy	R9.4	FLO-MIN106D	SQK-LSK110	0	1200	21.11.7	2022-05-05	72	NA	137	17.2	12.3	20.5	NA
2	RedCandy_SREXS_02_May10_2022	Lingonberry	Vaccinium	vitis-idaea var. Red Candy	R9.4	FLO-MIN106D	SQK-LSK110	1	302	21.11.7	2022-05-10	48	NA	33	4.14	2.6	21.2	NA
3	RedCandy_SREXS_03_May_13_2022	Lingonberry	Vaccinium	vitis-idaea var. Red Candy	R9.4	FLO-MIN106D	SQK-LSK110	2	155	21.11.7	2022-05-13	48	NA	7.9	0.981	0.6	20.9	NA
4	RedCandy_Takara_04_SRE-XS_1_29Sept2022	Lingonberry	Vaccinium	vitis-idaea var. Red Candy	R10.4	FLO-MIN114	SQK-LSK114	0	1700	22.05.5	2022-09-29	48	NA	76	8.34	7.27	18.8	8.7
5	RedCandy_Takara_04_SRE-XS_02_Oct_3_2022	Lingonberry	Vaccinium	vitis-idaea var. Red Candy	R10.4	FLO-MIN114	SQK-LSK114	1	688	22.05.5	2022-10-03	48	NA	67	7.43	6.49	24.1	7.1
6	RedCandy_Takara_04_SREXS_03_Oct_6_2022	Lingonberry	Vaccinium	vitis-idaea var. Red Candy	R10.4	FLO-MIN114	SQK-LSK114	2	600	22.08.9	2022-10-06	12	accurate (250bp)	31	2.57	2.33	21.6	9	stopped by accident (memory outage)
7	minus_Takara_01_SREXS_01_Oct6_2022	Lingonberry	Vaccinium	vitis-idaea ssp. minus	R10.4	FLO-MIN114	SQK-LSK114	0	1200	22.08.9	2022-10-06	12	accurate (250bp)	36	2.95	2.75	21.9	12.1	stopped by accident (memory outage)
8	RedCandy_Takara_04_SREXS_03_Oct_7_2022	Lingonberry	Vaccinium	vitis-idaea var. Red Candy	R10.4	FLO-MIN114	SQK-LSK114	2	600	22.08.9	2022-10-07	24	accurate (250bp)	39	3.04	2.69	18.9	6.8	restarted with loaded flow cell
9	minus_Takara_01_SREXS_01_1_Oct7_2022	Lingonberry	Vaccinium	vitis-idaea ssp. minus	R10.4	FLO-MIN114	SQK-LSK114	0	1200	22.08.9	2022-10-07	24	accurate (250bp)	11	0.778	0.697	22	7.9	restarted with loaded flow cell
10	RedCandy_Takara_04_SREXS_03_Oct_8_2022	Lingonberry	Vaccinium	vitis-idaea var. Red Candy	R10.4	FLO-MIN114	SQK-LSK114	3	~300	22.08.9	2022-10-08	96	accurate (250bp)	15	1.13	0.981	18.5	4.5
11	minus_Takara_02_SRE_01_25Oct2022_1	Lingonberry	Vaccinium	vitis-idaea ssp. minus	R10.4	FLO-MIN114	SQK-LSK114	0	1200	22.08.9	2022-10-25	72	accurate (250bp)	89	6.53	5.97	22.37	11
12	minus_Takara_02_SRE_01_25Oct2022_2	Lingonberry	Vaccinium	vitis-idaea ssp. minus	R10.4	FLO-MIN114	SQK-LSK114	1	400	22.08.9	2022-10-25	72	accurate (250bp)	44	3.22	3.12	24.78	10.4
13	minus_Takara_02_SRE_01_6Dec_2022	Lingonberry	Vaccinium	vitis-idaea ssp. minus	R10.4	FLO-MIN114	SQK-LSK114	1	618	22.10.7	2022-12-06	48	accurate (250bp)	43	3.12	2.61	24.2	9.1
14	minus_Takara_02_SRE_01_9Dec_2022	Lingonberry	Vaccinium	vitis-idaea ssp. minus	R10.4	FLO-MIN114	SQK-LSK114	0	1490	22.10.7	2022-12-09	68	accurate (250bp)	113	8.03	6.74	23.5	9
15	minus_Takara_02_nsSRE_01_9Dec_2022	Lingonberry	Vaccinium	vitis-idaea ssp. minus	R10.4	FLO-MIN114	SQK-LSK114	2	189	22.10.7	2022-12-09	72	accurate (250bp)	23	1.7	1.45	24.3	6.6
16	minus_Takara_02_nsSRE_01_12Dec_2022	Lingonberry	Vaccinium	vitis-idaea ssp. minus	R10.4	FLO-MIN114	SQK-LSK114	1	793	22.10.7	2022-12-12	45	accurate (250bp)	56	3.91	3.51	23.4	8.9
17	minus_Takara_02_nsSRE_01_14Dec_2022	Lingonberry	Vaccinium	vitis-idaea ssp. minus	R10.4	FLO-MIN114	SQK-LSK114	2	286	22.10.7	2022-12-14	48	accurate (250bp)	19.7	1.34	1.19	22	7.6
18	minus_Takara_02_nsSRE_01_16Dec_2022	Lingonberry	Vaccinium	vitis-idaea ssp. minus	R10.4	FLO-MIN114	SQK-LSK114	3	179	22.10.7	2022-12-16	72	accurate (250bp)	9.5	0.644	0.548	23.1	6
												Total:	Red Candy	405.9	44.831	35.261	-	-
													minus	444.2	32.222	28.585	-	-
												Average:	Red Candy	50.7375	5.60388	4.40762	20.5625	7.22
													minus	44.42	3.2222	2.8585	23.155	8.86

### Sheet: 3_Read_output_Illumina
RUN	SAMPLE ID	ORGANISM	Genus	Species	PLATFORM	READ TYPE	LIB KIT	Target reads per sample (million)	DATE sequenced	RAW DATA (GB)	FILTERED DATA (GB)
1	RedCandy_leaf_RNA	Lingonberry	Vaccinium	vitis-idaea var. Red Candy	Ilumina NovaSeq	PE150 bp	PolyA+ mRNA	50	2023-03-09	52.4662	51.829
2	RedCandy_rootstalk_RNA	Lingonberry	Vaccinium	vitis-idaea var. Red Candy	Ilumina NovaSeq	PE150 bp	PolyA+ mRNA	50	2023-03-09	46.4366	45.844
3	RedCandy_flower_RNA	Lingonberry	Vaccinium	vitis-idaea var. Red Candy	Ilumina NovaSeq	PE150 bp	PolyA+ mRNA	50	2023-03-09	76.7601	75.8382
4	RedCandy_berry_RNA	Lingonberry	Vaccinium	vitis-idaea var. Red Candy	Ilumina NovaSeq	PE150 bp	PolyA+ mRNA	50	2023-03-09	79.1968	78.2926
5	RedCandy_DNA	Lingonberry	Vaccinium	vitis-idaea var. Red Candy	Ilumina NovaSeq	PE150 bp	PCR-Free Genome	75	2023-02-13	36.2749	35.3226
6	RedCandy_DNA	Lingonberry	Vaccinium	vitis-idaea var. Red Candy	Ilumina NovaSeq	PE150 bp	PCR-Free Genome	-	2023-03-20	48.9668	47.4632
7	minus_DNA	Lingonberry	Vaccinium	vitis-idaea ssp. minus	Ilumina NovaSeq	PE150 bp	PCR-Free Genome	75	2023-02-13	72.5888	70.6745
								Total:	Red Candy (DNA)	85.2417	82.7858
									minus (DNA)	72.5888	70.6745
									Red Candy (RNA)	254.86	251.804

### Sheet: 4_SyRI_SV
Structural variation type	Count	Length LW1 (bp)	Genomic proportion LW1	Length LC1 (bp)	Genomic proportion LC1
Syntenic regions	10836	282579977	0.553	274823289	0.511
Inversions	217	9184582	0.018	8521831	0.016
Translocations	8171	63007344	0.123	63820410	0.119
Duplications (LW1)	1654	14209243	0.028	NA	NA
Duplications (LC1)	10279	NA	NA	33875804	0.063
Not aligned (LW1)	16370	165867888	0.325	NA	NA
Not aligned (LC1)	25429	NA	NA	158473390	0.295

### Sheet: 5_SyRI_seqV
Sequence variation type	Count	Length LW1 (bp)	Genomic proportion LW1	Length LC1 (bp)	Genomic proportion LC1
SNPs	2756611	2756611	0.005	2756611	0.005
Insertions	282583	NA	NA	6284926	0.012
Deletions	279127	6983472	0.014	NA	NA
Copy gains	447	NA	NA	2175958	0.004
Copy loses	710	2673598	0.005	NA	NA
Highly diverged	17940	64258577	0.126	57777646	0.108
Tandem repeats	39	80644	0	121033	0

### Sheet: 6_Flavonoid_genes
enzyme_full_name	enzyme_abbreviation	string_name	chr_name	chr_start	chr_end
phenylalanine ammonia-lyase	PAL	STRG.19798	Chr06_Vaccinium_vitis-idaea_var_RedCandy	11473173	11477794
phenylalanine ammonia-lyase	PAL	STRG.2345	Chr01_Vaccinium_vitis-idaea_var_RedCandy	28331275	28533115
phenylalanine ammonia-lyase	PAL	STRG.36377	Chr11_Vaccinium_vitis-idaea_var_RedCandy	18502817	18509618
4-hydroxycinnamoyl-CoA ligase	CoAl_4CL	STRG.15185	Chr04_Vaccinium_vitis-idaea_var_RedCandy	47806072	47811458
4-hydroxycinnamoyl-CoA ligase	CoAl_4CL	STRG.29359	Chr09_Vaccinium_vitis-idaea_var_RedCandy	7536875	7541895
4-hydroxycinnamoyl-CoA ligase	CoAl_4CL	STRG.35013	Chr10_Vaccinium_vitis-idaea_var_RedCandy	40211194	40227816
4-hydroxycinnamoyl-CoA ligase	CoAl_4CL	STRG.37315	Chr11_Vaccinium_vitis-idaea_var_RedCandy	30886183	31120342
cinnamate 4-hydroxylase	C4H	STRG.19324	Chr06_Vaccinium_vitis-idaea_var_RedCandy	6705541	6712807
cinnamate 4-hydroxylase	C4H	STRG.37808	Chr11_Vaccinium_vitis-idaea_var_RedCandy	35903767	35909118
hydroxycinnamoyl-CoA shikimate/quinate hydroxycinnamoyl transferase	HCT	STRG.14980	Chr04_Vaccinium_vitis-idaea_var_RedCandy	45158030	45164063
hydroxycinnamoyl-CoA shikimate/quinate hydroxycinnamoyl transferase	HCT	STRG.14993	Chr04_Vaccinium_vitis-idaea_var_RedCandy	45392488	45398793
hydroxycinnamoyl-CoA shikimate/quinate hydroxycinnamoyl transferase	HCT	STRG.15008	Chr04_Vaccinium_vitis-idaea_var_RedCandy	45582071	45585727
hydroxycinnamoyl-CoA shikimate/quinate hydroxycinnamoyl transferase	HCT	STRG.29314	Chr09_Vaccinium_vitis-idaea_var_RedCandy	7178890	7184657
hydroxycinnamoyl-CoA shikimate/quinate hydroxycinnamoyl transferase	HCT	STRG.3188	Chr01_Vaccinium_vitis-idaea_var_RedCandy	40229420	40231014
4-coumaric acid 3’-hydroxylase	C3H	STRG.957	Chr01_Vaccinium_vitis-idaea_var_RedCandy	8168373	8232164
hydroxycinnamoyl-CoA quinate hydroxycinnamoyl transferase	HQT	STRG.14993	Chr04_Vaccinium_vitis-idaea_var_RedCandy	45392488	45398793
chalcone synthase	CHS	STRG.11010	Chr03_Vaccinium_vitis-idaea_var_RedCandy	35676915	35679475
chalcone synthase	CHS	STRG.25785	Chr08_Vaccinium_vitis-idaea_var_RedCandy	5456402	5459275
chalcone synthase	CHS	STRG.4773	Chr02_Vaccinium_vitis-idaea_var_RedCandy	12988242	12990896
chalcone-flavanone isomerase	CHI	STRG.36288	Chr11_Vaccinium_vitis-idaea_var_RedCandy	17086330	17091049
flavanone 3-beta-hydroxylase	FHT	STRG.15352	Chr05_Vaccinium_vitis-idaea_var_RedCandy	1151155	1153969
flavanone 3-beta-hydroxylase	FHT	STRG.25711	Chr08_Vaccinium_vitis-idaea_var_RedCandy	4787334	4790679
flavonol synthase	FLS	STRG.13136	Chr04_Vaccinium_vitis-idaea_var_RedCandy	16843990	16849337
flavonol synthase	FLS	STRG.13258	Chr04_Vaccinium_vitis-idaea_var_RedCandy	18546075	18550260
flavonol synthase	FLS	STRG.5589	Chr02_Vaccinium_vitis-idaea_var_RedCandy	26717627	26721160
flavonoid 3’hydroxylase	F3'H	STRG.27277	Chr08_Vaccinium_vitis-idaea_var_RedCandy	27329418	27333482
flavonoid 3’,5’-hydroxylase	F3'5'H	STRG.39736	Chr12_Vaccinium_vitis-idaea_var_RedCandy	15921754	15925344
flavonoid 3’,5’-hydroxylase	F3'5'H	STRG.39737	Chr12_Vaccinium_vitis-idaea_var_RedCandy	15931545	15934018
dihydroflavonol reductase	DFR	STRG.24785	Chr07_Vaccinium_vitis-idaea_var_RedCandy	38266375	38268197
dihydroflavonol reductase	DFR	STRG.26863	Chr08_Vaccinium_vitis-idaea_var_RedCandy	19127637	19136123
leucoanthocyanidin reductase	LAR	STRG.33735	Chr10_Vaccinium_vitis-idaea_var_RedCandy	27235031	27242913
leucoanthocyanidin reductase	LAR	STRG.6628	Chr02_Vaccinium_vitis-idaea_var_RedCandy	39823259	39830004
leucoanthocyanidin reductase	LAR	STRG.9223	Chr03_Vaccinium_vitis-idaea_var_RedCandy	10218610	10227374
anthocyanidin synthase	ANS	STRG.39690	Chr12_Vaccinium_vitis-idaea_var_RedCandy	15328747	15332780
anthocyanidin reductase	ANR	STRG.20771	Chr06_Vaccinium_vitis-idaea_var_RedCandy	22687841	22691539
UDP glucose:flavonoid 3-O-glucosyl transferase	UFGT	STRG.15158	Chr04_Vaccinium_vitis-idaea_var_RedCandy	47551194	47553944
UDP glucose:flavonoid 3-O-glucosyl transferase	UFGT	STRG.15162	Chr04_Vaccinium_vitis-idaea_var_RedCandy	47579302	47581944
UDP glucose:flavonoid 3-O-glucosyl transferase	UFGT	STRG.34161	Chr10_Vaccinium_vitis-idaea_var_RedCandy	32008625	32012543
UDP glucose:flavonoid 3-O-glucosyl transferase	UFGT	STRG.34247	Chr10_Vaccinium_vitis-idaea_var_RedCandy	32990129	32992934
anthocyanin O-methyltransferase	OMT	STRG.30037	Chr09_Vaccinium_vitis-idaea_var_RedCandy	16047809	16049667
anthocyanin O-methyltransferase	OMT	STRG.42261	utg6878_pilon_pilon_pilon_RagTag	18608	21778
transparent testa 12	TT12	STRG.12763	Chr04_Vaccinium_vitis-idaea_var_RedCandy	11856845	11867934
transparent testa 12	TT12	STRG.24688	Chr07_Vaccinium_vitis-idaea_var_RedCandy	37081723	37089196
transparent testa 12	TT12	STRG.34849	Chr10_Vaccinium_vitis-idaea_var_RedCandy	38568698	38574165
transparent testa 12	TT12	STRG.5930	Chr02_Vaccinium_vitis-idaea_var_RedCandy	31699698	31703900
transparent testa 12	TT12	STRG.7941	Chr02_Vaccinium_vitis-idaea_var_RedCandy	52682762	52686343
transparent testa 12	TT12	STRG.9615	Chr03_Vaccinium_vitis-idaea_var_RedCandy	15248051	15332751
transparent testa 12	TT12	STRG.9628	Chr03_Vaccinium_vitis-idaea_var_RedCandy	15540075	15562713
transparent testa 12	TT12	STRG.9629	Chr03_Vaccinium_vitis-idaea_var_RedCandy	15565804	15581755
transparent testa 19	TT19	STRG.25529	Chr08_Vaccinium_vitis-idaea_var_RedCandy	3061919	3064389
transparent testa 19	TT19	STRG.5915	Chr02_Vaccinium_vitis-idaea_var_RedCandy	31585199	31588213
